# A genome-wide association study highlights a regulatory role for *IFNG-AS1* contributing to cutaneous leishmaniasis in Brazil

**DOI:** 10.1101/2020.01.13.903989

**Authors:** Léa C. Castellucci, Lucas Almeida, Svetlana Cherlin, Michaela Fakiola, Edgar Carvalho, Amanda B. Figueiredo, Clara M. Cavalcanti, Natalia S. Alves, Walderez O. Dutra, Kenneth J. Gollob, Heather J. Cordell, Jenefer M. Blackwell

## Abstract

**Background:** Cutaneous leishmaniasis (CL) caused by *Leishmania braziliensis* remains an important public health problem in Brazil. The goal of this study was to identify genetic risk factors for CL.

**Methods:** Genome-wide analysis was undertaken using DNAs from 956 CL cases and 868 controls (phase 1) and 1110 CL cases and 1178 controls (phase 2) genotyped using Illumina HumanCoreExome BeadChips. Imputation against 1000G data provided 4,498,586 quality-controlled single nucleotide variants (SNVs) common across phase 1 and phase 2 samples. Linear mixed models in FastLMM were used to take account of genetic diversity/ethnicity/admixture. Cellular cytokines were measured using flow cytometry.

**Results:** Combined analysis across cohorts found no associations that achieved genome-wide significance, commonly accepted as *P*<5×10^-8^. Support for variants at wound-healing genes previously studied as candidate genes for CL included *SMAD2* (rs115582038/rs75753347; *P*_imputed_1000G_=1.47×10^-4^). Top novel GWAS hits at P<5×10^-5^ in plausible candidate genes for CL included *SERPINB10* (rs62097497;*P*_imputed_1000G_=2.67×10^-6^), *CRLF3* (rs75270613; *P*_imputed_1000G_=5.12×10^-6^), *STX7* (rs144488134;*P*_imputed_1000G_=6.06×10^-6^), *KRT80* (rs10783496 *P*_imputed_1000G_=6.58×10^-6^), *LAMP3* (rs74285558;*P*_imputed_1000G_=6.54×10^-6^) and *IFNG-AS1* (rs4913269;*P*_imputed_1000G_=1.32×10^-5^). Of these, *LAMP3* (P_adjusted_=9.25×10^-12^; +6-fold), *STX7* (P_adjusted_=7.62×10^-3^; +1.3-fold) and *CRLF3* (P_adjusted_=9.19×10^-9^; +1.97-fold) were all expressed more highly in CL biopsies compared to normal skin, whereas expression of *KRT80* (P_adjusted_=3.07×10^-8^; −3-fold) was lower. Notably, the percent peripheral blood CD3^+^ T cells making interferon-γ in response to *Leishmania* antigen differed significantly by *IFNG-AS1* genotype.

**Conclusions:** In addition to supporting variants in wound-healing genes as genetic risk factors for CL, our GWAS results provide important novel leads to understanding pathogenesis of CL including through the regulation of interferon-γ responses.
