## Supplementary material for "A genome-wide association study highlights a regulatory role for *IFNG-AS1* contributing to cutaneous leishmaniasis in Brazil": Table S3

### Sheet: Table_S1
Table S3. GWAS top hits at P<5x10-5. Only the most significant variant is shown for each gene/region. A1 is the associated allele for the odds ratio shown. Alleles are reference/alternative. Expression data are from the project HPA RNA-seq normal tissues which undertook RNA-seq of tissue samples from 95 human individuals representing 27 different tissues in order to determine tissue-specificity o…
Chr	Position (bp)	rsID	P value	Odds Ratio	Odds Ratio (SE)	Beta (SE)	A1	Consequence	Alleles	GENE	Full name	Expression	Function
1	11542957	rs7555562	1.93021e-05	1.06411	1.064 (1.034-1.095)	0.032 (0.008)	T	intron	A/T	PTCHD2	DISP3 (PTCHD2) dispatched RND transporter family member 3	Biased expression brain, testis, protate. Not different CL lesion and normal skin (Novais).	Sterol-sensing domain-containing protein, highly expressed in neural tissues, whose expression is regulated by thyroid hormone. Modulated expression influences neural stem cell decisions. PMID: 28134287.
1	54250601	rs150800556	3.00947e-05	0.8175	0.818 (0.744-0.899)	-0.032 (0.008)	T	intron	A/T	NDC1	NDC1 transmembrane nucleoporin	Ubiquitous expression including lymph node, skin and 25 other tissues. Not different CL lesion and normal skin (Novais).	Anchors aladin to the nuclear pore complex.
1	58835391	rs995792	3.49908e-05	0.952153	0.952 (0.93-0.975)	-0.032 (0.008)	C	intron	T/C	DAB1	DAB adaptor protein 1	Brain, duodenum, small intestine. Not different CL lesion and normal skin (Novais).	Disabled-1 gene plays a central role in brain development, directing the migration of cortical neurons past previously formed neurons to reach their proper layer.
1	84481732	-	1.91419e-05	1.18801	1.188 (1.098-1.286)	0.031 (0.007)	G	-	A/G	RP4-552O12.1			Non-coding transcript.
1	101851477	rs1388451	4.50871e-05	0.820144	0.82 (0.746-0.902)	-0.031 (0.008)	G	intergenic	T/G	RP11-157N3.1			Non-coding transcript.
1	165995812	rs6657291	2.95721e-05	0.952777	0.953 (0.931-0.975)	-0.031 (0.007)	T	intergenic	G/T	RP11-7G12.1			Non-coding transcript.
1	166573550	rs6427020	3.13348e-05	0.95655	0.957 (0.937-0.977)	-0.032 (0.008)	T	intron	C/T	FMO9P	Flavin containing dimethylaniline monoxygenase 9, pseudogene	Biased expression bladder, esophagus. Not different CL lesion and normal skin (Novais).	Pseudogene
1	175280806	rs12753656	3.5875e-06	1.21191	1.212 (1.117-1.315)	0.035 (0.008)	A	intergenic	T/A	RP3-518E13.2,TNR	Tenascin R	Brain restricted. Not different CL lesion and normal skin (Novais).	Member of the tenascin family of extracellular matrix glycoproteins. The encoded protein is restricted to the central nervous system. The protein may play a role in neurite outgrowth, neural cell adhesion and modulation of sodium channel function. It is a constituent of perineuronal nets.
1	221903078	rs140912559	2.41109e-05	1.19943	1.199 (1.102-1.305)	0.032 (0.007)	A	intron	G/A	DUSP10	Dual specificity phosphatase 10	Broad expression liver, BM and 22 other tissues; higher LN than skin. Marginally up-regulated in CL lesion versus normal skin Padj 0.006, LFC 0.27 (Novais).	Negatively regulate members MAP kinase superfamily, which is associated with cellular proliferation and differentiation
1	230373530	-	2.6756e-05	1.20042	1.2 (1.102-1.307)	0.032 (0.008)	G	intron	C/G	GALNT2	N-acetylgalactosaminyltransferase 2	Ubiquitous expression in ovary, appendix and 25 other tissues; lower in BM, LN and skin than other tissues. Not different CL lesion and normal skin (Novais).	Initiates mucin-type O-glycoslation of peptides in the Golgi; may be involved in O-linked glycosylation of the immunoglobulin A1 hinge region; may influence triglyceride levels, and may be involved Type 2 diabetes.
1	238427203	rs139144273	7.47749e-06	1.09925	1.099 (1.055-1.146)	0.035 (0.008)	G	intergenic	C/G	RP11-136B18.1	KRT18 nearby	KRT18 not different CL lesion versus normal skin (Novais).	Non-coding transcript. KRT18 is listed as a pseudogene.
1	239685877	rs77701276	2.8342e-05	0.87022	0.87 (0.815-0.929)	-0.032 (0.008)	A	intron	G/A	CHRM3	Cholinergic receptor muscarinic 3	Biased expression in brain, salivary gland and 12 other tissues, not skin. However, strongly downb-regulated in CL lesion versus normal skin Padj 1.06E-08, LFC -1.62 (Novais).	The muscarinic cholinergic receptor 3 controls smooth muscle contraction and its stimulation causes secretion of glandular tissue.
2	24545584	rs76593134	1.8769e-05	0.854985	0.855 (0.796-0.919)	-0.033 (0.008)	T	intron	A/T	ITSN2	Intersectin 2	Ubiquitous expression in thyroid, lymph node and 25 other tissues, including skin, BM and LN. Not different CL lesion and normal skin (Novais).	This protein is a member of a family of proteins involved in clathrin-mediated endocytosis. Intersectin 2 is thought to regulate the formation of clathrin-coated vesicles and also may function in the induction of T cell antigen receptor (TCR) endocytosis.
2	37448178	rs74683365	2.05058e-05	1.14561	1.146 (1.076-1.22)	0.032 (0.007)	C	intron	T/C	CEBPZ	CCAAT enhancer binding protein zeta	Ubiquitous expression in testis, adrenal and 25 other tissues, including skin, BM and LN. Marginally down-regulated in CL lesion versus normal skin Padj 0.02, LFC -0.38 (Novais).	The protein acts as a DNA-binding transcriptional activator and regulates the heat-shock protein 70 (HSP70) promoter in a CCAAT-dependent manner. The protein is also involved in cell growth and differentiation, particularly, hematopoietic differentiation.
2	50706764	rs1348972779	5.17605e-06	0.951874	0.952 (0.932-0.972)	-0.035 (0.008)	T	intron	C/T	NRXN1	Neurexin 1	Biased expression in brain (RPKM 12.7) and testis, not skin, BM or LN. Not different CL lesion and normal skin (Novais).	Single-pass type I membrane protein that belongs to the neurexin family. Neurexins are cell-surface receptors that bind neuroligins to form Ca(2+)-dependent neurexin/ neuroligin complexes at synapses in the central nervous system.
2	54288976	rs74375656	3.70719e-05	0.855216	0.855 (0.794-0.921)	-0.032 (0.008)	T	intron	C/T	ACYP2	Acylphosphatase 2	Ubiquitous expression in brain, heart and 25 other tissues, moderate in skin, BM and LN. Down-regulated in CL lesion compared to normal skin Padj 8.93E-06, -0.686. LFC -1.62 (Novais).	Acylphosphatase can hydrolyze the phosphoenzyme intermediate of different membrane pumps, particularly the Ca2+/Mg2+-ATPase from sarcoplasmic reticulum of skeletal muscle.
2	68679985	rs79784888	1.27033e-05	0.85256	0.853 (0.794-0.916)	-0.034 (0.008)	C	upstream	A/C	AC127383.1	-		Regulatory region. FBXO48 downstream.
3	7058376	rs1391951	2.61674e-05	0.950233	0.95 (0.928-0.973)	-0.034 (0.008)	D	intron	G/T	GRM7	Glutamate metabotropic receptor 7	Biased expression brain, not in BM, skin or LN. Not different CL lesion versus normal skin (Novais).	L-glutamate is the major excitatory neurotransmitter in the central nervous system, and it activates both ionotropic and metabotropic glutamate receptors.
3	14510861	rs3773174	1.12104e-05	1.07089	1.071 (1.039-1.104)	0.033 (0.008)	G	intron	T/G	SLC6A6	Solute carrier family 6 member 6	Ubiquitous expression in ovary, spleen and 23 other tissues, including skin, LN and BM. Marginally up-regulated CL lesion versus normal skin (Novais) P1.81E-05, LFC 0.56.	Multi-pass membrane protein that is a member of a family of sodium and chloride-ion dependent transporters. The encoded protein transports taurine and beta-alanine.
3	22117736	rs1383086	2.18272e-06	0.853442	0.853 (0.794-0.916)	-0.034 (0.008)	T	intron	A/T	ZNF385D	Zinc finger protein 385D	Broad expression in testis, brain and 16 other tissues, including low expression in skin. Marginally down-regulated in CL lesion versus normal skin Padj 6.28E-04, LFC -0.81 (Novais).	Function unknown.
3	27674551	rs73057789	1.92687e-05	1.07523	0.95 (0.928-0.973)	-0.034 (0.008)	A	intergenic	G/A	AC098614.2			Regulatory region
3	39456846	rs11129829	3.46941e-05	0.930637	1.071 (1.039-1.104)	0.033 (0.008)	G	downstream	A/G	RPSA	Ribosomal protein SA	Ubiquitous expression in ovary, lymph node and 25 other tissues, including skin, BM and LN. Not different CL lesion versus normal skin (Novais).	Required for the assembly and/or stability of the 40S ribosomal subunit. This protein appears to have acquired a second function as a laminin receptor specifically in the vertebrate lineage. It is thought that in vertebrates 37/67 kDa laminin receptor acquired a dual function during evolution. It developed from the ribosomal protein SA, playing an essential role in the protein biosynthesis lackin…
3	55603648	rs56999013	1.35313e-05	0.86311	0.863 (0.808-0.922)	-0.033 (0.008)	I	intron	T/C	ERC2	Interacting/CAST family member 2	Biased expression brain, ovary, testix; none in skin, BM or LN. Not different CL lesion versus normal skin (Novais).	Rab3-interacting molecule (RIM)-binding protein family; part of the cytomatrix at the active zone (CAZ) complex and function as regulators of neurotransmitter release.
3	149314267	rs536034590	4.41627e-06	1.19922	1.199 (1.11-1.296)	0.036 (0.008)	A	intron	G/A	WWTR1	WW domain containing transcription regulator 1; transcriptional coactivator with PDZ-binding motif	Ubiquitous expression in gall bladder, endometrium and 24 other tissue but not BM and low skin and LN. Not different CL lesion versus normal skin (Novais).	Transcriptional repressor of SOX2, prevents premature onset of pluripotency prior to 16-cell stage in embryos PMID: 31444221.
3	182834095	rs7649244	2.03791e-05	0.880433	0.88 (0.83-0.934)	-0.032 (0.008)	T	upstream	C/T	MCCC1	Methylcrotonoyl-CoA carboxylase 1	Ubiquitous expression in fat, kidney and 25 other tissues, moderate in skin, BM and LN. Strongly down-regulated in CL lesion compared to normal skin Padj 7.98E-10, LFC -1.06 (Novais).	Downstream of LAMP3. Large subunit of 3-methylcrotonyl-CoA carboxylase.
3	182857261	rs74285558	6.54082e-06	0.868414	0.868 (0.817-0.923)	-0.034 (0.008)	A	intron	C/A	LAMP3	Lysosomal associated membrane protein 3. Also known as DCLAMP.	Biased expression in lung, appendix and 3 other tissues including LN and small amount in skin. Strongly up-regulated in CL lesion compared to normal skin Padj 9.25E-12, LFC 2.56 (Novais).	Dendritic cells (DCs) are the most potent antigen-presenting cells. Immature DCs efficiently capture antigens and differentiate into interdigitating dendritic cells (IDCs) in lymphoid tissues that induce primary T-cell responses (summary by de Saint-Vis et al., 1998 [PubMed 9768752]).
4	53586480	rs10003396	1.46046e-05	0.88088	0.881 (0.832-0.933)	-0.033 (0.008)	A	downstream	C/A	DANCR	Differentiation antagonizing non-protein coding RNA	Ubiquitous expression in ovary, thyroid and 25 other tissues, moderate in skin, LN and BM. Strongly down-regulated in CL lesion versus normal skin Paj 3.13E-09, LFC -1.28 (Novais).	Long non-coding RNA that functions as a negative regulator of cell differentiation.
4	160029935	rs12499610	1.04298e-05	1.06339	1.063 (1.035-1.093)	0.034 (0.008)	T	intron	G/T	RAPGEF2	Rap guanine nucleotide exchange factor 2	Ubiquitous, exp BM and brain, lower skin and LN. Weakly up-regulated CL lesion versus normal skin Padj 0.03, LFC 0.45 (Novais).	Guanine nucleotide exchange factors (GEFs), such as RAPGEF2, serve as RAS activators by promoting acquisition of GTP to maintain the active GTP-bound state and are the key link between cell surface receptors and RAS activation.
5	35784489	rs149414746	2.04897e-05	1.20608	1.206 (1.106-1.315)	0.032 (0.008)	A	intron	C/A	SPEF2	Sperm flagellar 2	Broad expression in endometrium, testis and 24 other tissues, low skin, LN and BM. Not different CL lesion versus normal skin (Novais).	Functions in microtubule-associted transport in elongating spermatids; regulates osteoblast differentiation. PMID: 28619825; 29339787.
5	45346407	rs79094604	4.47697e-05	0.849179	0.849 (0.785-0.919)	-0.03 (0.007)	T	intron	C/T	HCN1	Hyperpolarization activated cyclic nucleotide gated potassium channel 1	Biased expression in brain, heart and adrenal, negative skin, LN and BM. Not different CL lesion versus normal skin (Novais).	Hyperpolarization-activated cation channel that contributes to the native pacemaker currents in heart and neurons.
5	106147843	rs799844	4.42367e-05	1.06975	1.07 (1.036-1.105)	0.032 (0.008)	T	intergenic	A/T	CTC-254B4.1	RNA gene
6	39033699	rs10305453	2.72098e-05	1.17425	1.174 (1.089-1.266)	0.032 (0.008)	C	intron	T/C	GLP1R	Glucagon like peptide 1 receptor	Biased expression in heart, brain and 10 other tissues, not skin, LN or BM. Not different CL lesion versus normal skin (Novais).	7-transmembrane protein that functions as a receptor for glucagon-like peptide 1 (GLP-1) hormone, which stimulates glucose-induced insulin secretion.
6	88401108	rs151202938	2.69878e-05	1.1386	1.139 (1.072-1.21)	0.032 (0.008)	C	intron	G/C	AKIRIN2	Akirin 2	Ubiquitous expression in bone marrow, spleen and 24 other tissues, moderate LN, Lower in skin. Moderately up-regulated CL lesion versus normal skin Padj 1.16E-08, LFC 0.86 (Novais).	The conserved nuclear protein Akirin plays a central role in immune gene expression in insects and mammals, linking the SWI/SNF chromatin-remodelling complex with the transcription factor NFκB. PMID: 30036395. Also plays a role in B cell activation and humoral immune response PMID: 26041538.
6	132815562	rs144488134	6.09919e-06	0.821012	0.821 (0.754-0.894)	-0.034 (0.007)	A	intron	C/A	STX7	Syntaxin 7	Ubiquitous expression in lymph node, spleen and 24 other tissues including skin and BM. Marginally up-regulated CL lesion versus normal skin Padj 0.008; LFC 0.38 (Novais).	A syntaxin family membrane receptor involved in vesicle transport. The encoded protein binds alpha-SNAP, an important regulator of transport vesicle fusion. Along with syntaxin 13, this protein plays a role in the ordered fusion of endosomes and lysosomes with the phagosome.
6	147182954	rs1366110035	1.69753e-05	0.897284	0.897 (0.854-0.943)	-0.033 (0.008)	A	intron	C/A	STXBP5-AS1	STXBP5 antisense RNA 1	Broad expression in brain, BM and 24 other tissues, including low skin and LN. Probe not present on Novais chip. STXBP5 itself marginally down-regulated CL lesion versus normal skin Padj 0.006, LFC -0.52.	STXBP5 is syntaxin binding protein 5. Binds to Syntaxin 1 which is a component of the 7S and 20S SNARE complexes which are involved in docking and fusion of synaptic vesicles with the presynaptic plasma membrane. In rat, a similar protein dissociates syntaxin 1 from the Munc18/n-Sec1/rbSec1 complex to form a 10S complex, an intermediate which can be converted to the 7S SNARE complex. Thus this pr…
7	8006953	rs73049239	2.19376e-05	1.13961	1.14 (1.073-1.211)	0.032 (0.008)	T	upstream	G/T	GLCCI1	Glucocorticoid induced 1	Broad expression in thyroid, testis and 24 other tissues, including skin, LN and BM. Not different CL lesion versus normal skin (Novais).	Protein of unknown function.
7	12289658	rs10237810	1.64224e-05	0.93177	0.932 (0.902-0.962)	-0.034 (0.008)	G	intergenic	T/G	TMEM106B	Transmembrane protein 106B	Ubiquitous expression thyroid, brain and 25 other tissues, but low in BM, intermediate in skin and LN. Down-regulated CL lesion versus normal skin Padj 4.69E-06, LFC -0.87 (Novais).	Acts as a genetic modifier for cognitive trajector in frontotemporal dementia and Parkinsons PMID: 30973966.
7	20443630	rs2074425	4.33234e-05	1.08888	1.089 (1.045-1.134)	0.031 (0.008)	C	intron	T/C	ITGB8	Integrin subunit beta 8	High in brain and kidney; intermediate in skin, low in BM and LN. Not different CL lesion versus normal skin (Novais).	Integrin complexes mediate cell-cell and cell-extracellular matrix interactions and this complex plays a role in human airway epithelial proliferation.
7	22516037	rs73085106	4.50468e-05	1.07758	1.078 (1.04-1.117)	0.031 (0.008)	G	intron	A/G	STEAP1B	STEAP family member 1B	High protate, appendix; v low skin, LN, absent BM. Probe not present on Novais chip.	Overexpressed in cancers. Not much else known.
7	48443116	rs10236551	3.1421e-05	1.05513	1.055 (1.029-1.082)	0.032 (0.008)	G	intron	A/G	ABCA13	ATP binding cassette subfamily A member 13	Very biased expression in BM, negative in LN and skin. However, strongly downb-regulated in CL lesion versus normal skin Padj 1.05E-08, LFC -1.19 (Novais).	Like other ABC transmembrane transporter proteins, this protein has 12 or more transmembrane alpha-helix domains that likely arrange to form a single central chamber with multiple substrate binding sites. It is also predicted to have two large extracellular domains and two nucleotide binding domains as is typical for ABCA proteins. PMID 30655622: ABC transporters are variably expressed in epithel…
7	53637718	rs73116886	2.18113e-06	0.861136	0.861 (0.809-0.916)	-0.035 (0.007)	T	intergenic	G/T	GS1-278J22.2			Uncharacterized non-coding RNA.
7	53653377	rs11770937	1.94326e-06	0.860141	0.86 (0.808-0.915)	-0.035 (0.007)	A	intergenic	C/A
7	68783122	rs2938487	2.84395e-05	0.954302	0.954 (0.934-0.975)	-0.032 (0.008)	A	intergenic	G/A	RP11-3P22.2			Uncharacterized non-coding RNA.
7	78398002	rs76663585	2.41857e-05	0.806755	0.807 (0.73-0.891)	-0.032 (0.008)	C	intron	G/C	MAGI2	Membrane associated guanylate kinase, WW and PDZ domain containing 2	Broad expression in brain, thyroid and 16 other tissues; low in skin and LN, absent in BM. Not different in expression CL lesion versus normal skin (Novais).	The protein encoded by this gene interacts with atrophin-1. Atrophin-1 contains a polyglutamine repeat, expansion of which is responsible for dentatorubral and pallidoluysian atrophy.
7	93065079	rs143586968	3.39548e-06	1.15946	1.159 (1.089-1.234)	0.037 (0.008)	T	intron	C/T	CALCR	Calreticulin receptor	Biased expression kidney, test; absent skin, LN and BM. Moderately upregulated in CL lesion versus normal skin Padj 3.62E-04, LFC 0.754 (Novais).	Calcitonin receptor, a high affinity receptor for the peptide hormone calcitonin and belongs to a subfamily of seven transmembrane-spanning G protein-coupled receptors. The encoded protein is involved in maintaining calcium homeostasis and in regulating osteoclast-mediated bone resorption. Polymorphisms in this gene have been associated with variations in bone mineral density and onset of osteopo…
7	100606918	rs4316092	3.24207e-05	0.947042	0.947 (0.923-0.972)	-0.031 (0.007)	G	intron	A/G	MUC3A	Mucin 3A, cell surface associated	Biased expression in duodenum, small intestine and 6 other tissues; absent skin, LN and BM. Not present on chip used in Novais study.	The mucin genes encode epithelial glycoproteins, some of which are secreted and some membrane bound.
7	130418344	rs35770036	2.83774e-05	1.06916	1.069 (1.036-1.103)	0.032 (0.008)	C	missense	C/G	KLF14	Kruppel like factor 14	No reference gene expression at NCBI. Not differentially expressed in lesions in Novais et al. paper.	A (GCA) --> P (CCA). This intronless gene encodes a member of the Kruppel-like family of transcription factors. The encoded protein functions as a transcriptional co-repressor, and is induced by transforming growth factor-beta (TGF-beta) to repress TGF-beta receptor II gene expression. This gene exhibits imprinted expression from the maternal allele in embryonic and extra-embryonic tissues. PMID …
8	40245200	rs125676	1.24106e-06	0.939535	0.94 (0.916-0.964)	-0.037 (0.008)	C	intergenic	G/C (A/G at UCSC)	CTA-392C11.2			Uncharacterized LOC105379388, uncharacterized non-coding RNA.
8	52628820	rs13261618	1.37152e-06	0.867822	0.868 (0.819-0.919)	-0.037 (0.008)	T	intron	G/T	PXDNL	Peroxidasin like	Biased expression in heart, testis, low expression in kidney and fat. Not different in CL lesion versus normal skin (Novais).	Peroxidasin like. Alzheimer - associated with neuritic plaques. Severe brain phenotype in KO humans PMID: 28640246.
8	52811035	rs71513562	4.36869e-06	0.873861	0.874 (0.825-0.926)	-0.035 (0.008)	A	intron	C/A	PCMTD1	Protein-L-isoaspartate (D-aspartate) O-methyltransferase domain containing 1	Ubiquitous expression in thyroid, fat and 25 other tissues, including skin and lymph node. Significantly down-regulated in CL lesion versus normal skin Padj 6.20E-09, LFC -0.961 (Novais).	Protein-L-isoaspartate (D-aspartate) O-methyltransferase domain containing 1. Associated with Glaucoma in multiple genetic studies.
8	80763160	rs114484215	2.10368e-05	0.817625	0.818 (0.745-0.897)	-0.032 (0.008)	T	intron	A/T	RP11-26J3.1			Non-coding transcript.
8	131922756	rs114950050	1.14775e-05	0.867897	0.868 (0.815-0.925)	-0.033 (0.008)	G	intron	A/G	ADCY8	Adenylate cyclase 8	Biased expression in brain, lung, salivary gland and testis. Absent LN, skin and BM. However, significantly down-regulated in CL lesion versus normal skin Padj 9.24E-06, LFC -0.512 (Novais).	Adenylate cyclase is a membrane bound enzyme that catalyses the formation of cyclic AMP from ATP.
9	34388672	-	1.20146e-05	1.22966	1.23 (1.121-1.349)	0.034 (0.008)	G	intron	A/G	C9orf24	Chromosome 9 open reading frame 24	Broad expression in brain, testis and 21 other tissues; low expression in skin, LN and BM. Significantly down-regulated in CL lesion versus normal skin Padj 5.38E-09, LFC -0.919 (Novais).	This gene encodes a nuclear- or perinuclear-localized protein with no predicted domains or similarity to other known proteins.
9	90554110	rs150025346	3.35551e-05	0.815148	0.815 (0.74-0.898)	-0.031 (0.008)	C	intergenic	A/C	-
9	124696274	rs141782681	4.86661e-05	1.18382	1.184 (1.091-1.284)	0.03 (0.007)	A	intron	C/A	TTLL11	Tubulin tyrosine ligase like 11	Ubiquitous expression in brain, testis and 25 other tissues; medium expression skin, low expression LN and BM. Not different in CL lesion versus normal skin (Novais).	No relevant information on function. Rare variants associated with schizophrenia.
10	7736904	rs11255291	4.3037e-05	0.955245	0.955 (0.935-0.976)	-0.031 (0.008)	G	upstream	C/G	ITIH2	Inter-alpha-trypsin inhibitor heavy chain 2	Restricted expression liver. Not different in CL lesion versus normal skin (Novais).	The inter-alpha-trypsin inhibitors (ITI) are a family of structurally related plasma serine protease inhibitors involved in extracellular matrix stabilization and in prevention of tumor metastasis.
10	13705681	rs2274354	4.23265e-05	1.05427	1.054 (1.028-1.081)	0.032 (0.008)	T	intron	C/T	FRMD4A	FERM domain containing 4A	Ubiquitous expression in fat, skin and 25 other tissues; medium in LN; low in BM. Not different in CL lesion versus normal skin (Novais).	This gene encodes a FERM domain-containing protein that regulates epithelial cell polarity. It connects ADP ribosylation factor 6 (ARF6) with the Par protein complex, which regulates the remodeling of adherens junctions and linear actin cable formation during epithelial cell polarization. Polymorphisms in this gene are associated with Alzheimer's disease, and also with nicotine dependence.
10	69953856	rs113809903	1.804e-05	1.23898	1.239 (1.123-1.366)	0.032 (0.007)	A	intron	C/A	MYPN	Myopalladin	Biased expression in heart and prostate; absent skin, LN and BM. Not different in CL lesion versus normal skin (Novais).	This gene encodes a protein which interacts with nebulin in skeletal muscle or nebulette in cardiac muscle and alpha-actinin.
10	87463479	rs7911446	2.55917e-05	1.04697	1.047 (1.025-1.07)	0.032 (0.008)	G	intron	T/G	GRID1	Glutamate ionotropic receptor delta type subunit 1	Biased expression in brain, thyroid and 12 other tissues; low skin, LN and BM. Not different in CL lesion versus normal skin (Novais).	This gene encodes a subunit of glutamate receptor channels. These channels mediate most of the fast excitatory synaptic transmission in the central nervous system and play key roles in synaptic plasticity.
11	5351856	rs72874668	2.29793e-05	1.0832	1.083 (1.044-1.124)	0.033 (0.008)	C	intron	A/C	HBE1 and HBG2	Hemoglobin subunit epsilon 1; Hemoglobin subunit gamma 2	Fetal. Not different in CL lesion versus normal skin (Novais).	The epsilon globin gene (HBE) is normally expressed in the embryonic yolk sac. The gamma globin genes (HBG1 and HBG2) are normally expressed in the fetal liver, spleen and BM. Two gamma chains together with two alpha chains constitute fetal hemoglobin (HbF) which is normally replaced by adult hemoglobin (HbA) at birth.
11	77332079	rs145417958	2.51361e-05	0.841387	0.841 (0.776-0.912)	-0.031 (0.007)	T	intron	C/T	CLNS1A	Chloride nucleotide-sensitive channel 1A	Ubiquitous expression in adrenal, brain and 25 other tissues; high LN, medium BM and skin. Not different in CL lesion versus normal skin (Novais).	This gene encodes a protein that functions in multiple regulatory pathways. The encoded protein complexes with numerous cytosolic proteins and performs diverse functions including regulation of small nuclear ribonucleoprotein biosynthesis, platelet activation and cytoskeletal organization. The protein is also found associated with the plasma membrane where it functions as a chloride current regul…
11	78723723	rs659944	3.58792e-05	0.925661	0.926 (0.892-0.96)	-0.032 (0.008)	T	intron	A/T	TENM4	Teneurin transmembrane protein 4	Biased expression in ovary, thyroid and 8 other tissues including skin; absent LN and BM. Not different CL lesion versus normal skin (Novais).	The protein encoded by this gene plays a role in establishing proper neuronal connectivity during development.
11	80470102	-	4.37994e-06	1.15998	1.16 (1.089-1.236)	0.037 (0.008)	G	-	A/G	RP11-686G23.2			Non-coding transcript. Uncharacterized, nothing interesting nearby.
11	86263104	rs11234690	2.67336e-05	0.890358	0.89 (0.843-0.94)	-0.032 (0.008)	A	intron	T/A	ME3	Malic enzyme 3	Ubiquitous expression in ovary, fat and 25 other tissues; mediume to low in skin, LN and BM. Not different CL lesion versus normal skin (Novais).	Malic enzyme catalyzes the oxidative decarboxylation of malate to pyruvate using either NAD+ or NADP+ as a cofactor. Mammalian tissues contain 3 distinct isoforms of malic enzyme: a cytosolic NADP(+)-dependent isoform, a mitochondrial NADP(+)-dependent isoform, and a mitochondrial NAD(+)-dependent isoform. This gene encodes a mitochondrial NADP(+)-dependent isoform.
11	119469625	rs78837302	4.63297e-05	0.854853	0.855 (0.793-0.922)	-0.031 (0.008)	G	intergenic	T/G	-	-	-	-
12	3397404	rs77563142	2.14963e-06	1.27691	1.277 (1.154-1.413)	0.035 (0.007)	G	downstream	A/G	TSPAN9	Tetraspanin 9	Broad expression in heart, placenta and 23 other tissues, including skin. Low in lymph node and BM. Significantly down-regulated CL lesion versus normal skin Padj 2.54E-05. LFC -0.836 (Novais).	Tetraspanin 9, member of the transmembrane 4 superfamily, also known as the tetraspanin family. Most of these members are cell-surface proteins that are characterized by the presence of four hydrophobic domains. The proteins mediate signal transduction events that play a role in the regulation of cell development, activation, growth and motility.
12	52590004	rs10783496	6.57541e-06	1.05935	1.059 (1.033-1.086)	0.035 (0.008)	A	upstream	A/C/G	KRT80	Keratin 80	Biased expression in skin, esophagus - not expressed in lymph node or BM. Significantly down-regulated CL lesion versus normal skin Padj 3.07E-08, LFC -1.59 (Novais).	Keratin 80. Keratins are intermediate filament proteins responsible for the structural integrity of epithelial cells and are subdivided into epithelial keratins and hair keratins. This gene's expression profile shows that it encodes a type II epithelial keratin, although structurally the encoded protein is more like a type II hair keratin. This protein is involved in cell differentiation, localiz…
12	68407845	rs4913269	1.31778e-05	1.05745	1.057 (1.031-1.084)	0.033 (0.008)	A	intron	C/G	IFNG-AS1	IFNG antisense RNA 1	Biased expression in lymph node, appendix and 7 other tissues. No expression in skin or BM. A probe for his gene is not on the chip used by Novais.	See Stein et al (2019) in iScience (PMID:30661002): The lncRNA IFNG-AS1 was found to strongly influence the responses to several pathogens in mice by increasing interferon gamma (IFNg) secretion. Studies have looked at IFNG-AS1 in T cells, yet IFNG-AS1 function in natural killer cells (NKs), an important source of IFNg, remains unknown. Here, we show a previously undescribed sequence of IFNG-AS1 …
12	71599856	rs111281359	2.47753e-05	1.19227	1.192 (1.099-1.294)	0.032 (0.008)	T	intron	G/T	TSPAN8	Tetraspanin 8	Biased expression in colon (RPKM 463.8), duodenum (RPKM 388.7) and 5 other tissues but NOT skin, lymph node or BM. However, signficantly down-regulated in CL lesion compared to normal skin Padj 4.38E-12, LFC -3.21 (Novais).	Tetraspanin 8, member of the transmembrane 4 superfamily, also known as the tetraspanin family. Most of these members are cell-surface proteins that are characterized by the presence of four hydrophobic domains. The proteins mediate signal transduction events that play a role in the regulation of cell development, activation, growth and motility. This encoded protein is a cell surface glycoprotei…
12	103541072	rs1401987	3.23602e-05	1.04974	1.05 (1.026-1.074)	0.032 (0.008)	T	intergenic	A/T	RP11-328J6.1			Non-coding processed transcript.
12	126099617	rs78129237	1.82871e-05	0.891973	0.892 (0.847-0.94)	-0.033 (0.008)	G	intron	A/G	TMEM132B	Transmembrane protein 132B	Biased expression in brain, thyroid, skin and testis. Significantly down-regulated CL lesion versus normal skin Padj 5.05E-06, LFC -0.533 (Novais).	PMID: 29088312 he molecular functions of TMEM132 genes remain poorly understood and under-investigated despite their mutations associated with non-syndromic hearing loss, panic disorder and cancer. Findings strongly predict a cellular adhesion function for TMEM132 family, connecting the extracellular medium with the intracellular actin cytoskeleton.
13	28499878	rs75697516	4.2056e-05	1.23441	1.234 (1.116-1.365)	0.031 (0.007)	A	3 prime UTR	C/A	PDX1	Pancreatic and duodenal homeobox 1	Biased expression in duodenum adult, small intestine adult and 1 other tissue (not skin, lymph node or BM). Not differentially expressed CL lesion versus normal skin (Novais).	The protein encoded by this gene is a transcriptional activator of several genes, including insulin, somatostatin, glucokinase, islet amyloid polypeptide, and glucose transporter type 2.
13	28538984	rs111883191	4.93639e-05	1.18103	1.181 (1.09-1.28)	0.03 (0.007)	A	intron	G/A	CDX2	Caudal type homeobox 2	Biased expression in colon, small intestine, duodenum and appendix. Not expressed in skin, LN or BM. Not differentially expressed CL lesion versus normal skin (Novais).	This gene is a member of the caudal-related homeobox transcription factor gene family. The encoded protein is a major regulator of intestine-specific genes involved in cell growth an differentiation.
13	34503523	rs1329670	1.4093e-05	1.06714	1.067 (1.036-1.099)	0.034 (0.008)	A	intron	C/A	RFC3	Replication factor C subunit 3	Ubiquitous expression in lymph node, bone marrow and 24 other tissues including skin. Not differentially expressed in Novais data.	The elongation of primed DNA templates by DNA polymerase delta and DNA polymerase epsilon requires the accessory proteins proliferating cell nuclear antigen (PCNA) and replication factor C (RFC). RFC, also named activator 1, is a protein complex consisting of five distinct subunits of 140, 40, 38, 37, and 36 kDa. This gene encodes the 38 kDa subunit. Upregulated in lots of cancers.
14	47560881	rs6572403	9.52034e-07	1.28287	1.283 (1.161-1.417)	0.037 (0.007)	A	intron	C/A	MDGA2	MAM domain containing glycosylphosphatidylinositol anchor	Biased expression in brain and testis, small amount of expression in skin not LN or BM. Not differentially expressed in Novais data.	MAM domain containing glycosylphosphatidylinositol anchor.
14	53686046	rs1255253	2.3876e-06	0.837578	0.838 (0.778-0.902)	-0.035 (0.007)	A	intergenic	T/A	AL163953.3			RNA gene
14	93112974	rs57281976	3.24391e-05	1.07085	1.071 (1.037-1.106)	0.032 (0.008)	T	intron	G/T	RIN3	Ras and Rab interactor 3	Broad expression in BM, spleen and 24 other tissues, including medium expression in LN, and low expression in skin. Significantly upregulated in CL lesions compared to normal skin Padj 5.12E-06; LFC 0.698 (Novais).	This protein encoded by this gene is a member of the RIN family of Ras interaction-interference proteins, which are binding partners to the RAB5 small GTPases. The protein functions as a guanine nucleotide exchange for RAB5B and RAB31. Alternative splicing results in multiple transcript variants.
15	78031458	rs11636649	2.66302e-05	1.05379	1.054 (1.028-1.08)	0.034 (0.008)	A	intron	C/A	LINGO1	Leucine rich repeat and Ig domain containing 1	Biased expression in brain, placenta and 3 other tissue; absent BM, LN and skin (and not with CL - Novais).	LINGO1 variants associated with essential tremor and Parkinsons; increased in cerebellum.
15	94267934	rs28665613	4.65831e-05	1.20069	1.201 (1.1-1.311)	0.03 (0.007)	T	intron	C/T	CTD-3049M7.1,RP11-739G5.1			RNA genes
15	101884288	rs113685955	4.15645e-05	0.86731	0.867 (0.81-0.928)	-0.032 (0.008)	T	intron	A/T	PCSK6	Proprotein convertase subtilisin/kexin type 6	Biased expression in spleen, liver and 12 other tissues, low skin, LN and BM (absent). Not differentially CL lesion versus normal skin expressed Novais.	This gene encodes a member of the subtilisin-like proprotein convertase family, which includes proteases that process protein and peptide precursors trafficking through regulated or constitutive branches of the secretory pathway.
16	26466019	rs11644709	8.60932e-06	1.09776	1.098 (1.054-1.144)	0.034 (0.008)	T	intergenic	C/T	-			Nothing near.
17	21104551	rs8067798	2.18486e-05	0.837444	0.837 (0.772-0.909)	-0.033 (0.008)	T	intron	C/T	TMEM11	Transmembrane protein 11	Ubiquitous expression in fat, BM and 25 other tissues, including skin and LN. Mildly down-regulated in CL lesion compared to normal skin Padj 0.001, LFC -0.5 (Novais).	Inner membrane protein regulates mitochondrial morphogenesis independently of DRP1/MFN fission/fusion pathways.
17	21131832	rs113415485	2.99136e-05	0.859378	0.859 (0.8-0.923)	-0.033 (0.008)	C	intronic	C/T	AC087294.2	between TMEM11/C17orf103		Processed non coding transcript
17	21151200	rs114066570	2.02689e-05	0.849313	0.849 (0.788-0.916)	-0.033 (0.008)	T	intron	G/T	C17orf103/NATD1	N-acetyltransferase domain containing 1	Ubiquitous expression in fat, BM and 24 other tissues, including skin and LN. Not differentially expressed CL lesion versus normal skin (Novais).	No information on function.
17	28973336	rs575384330	1.20472e-06	0.829634	0.83 (0.769-0.895)	-0.037 (0.008)	C	intron	G/C	AC005562.1	-	-	Processed non coding transcript
17	29136126	rs75270613	5.12302e-06	0.832305	0.832 (0.769-0.901)	-0.034 (0.008)	A	intron	C/A	CRLF3	Cytokine receptor like factor 3	Broad expression in LN, appendix and 24 other tissues, including skin and BM. Significantly upregulated in CL lesions compared to normal skin Padj 9.19E-09, LFC 0.981 (Novais).	Cytokine receptor like factor 3, a cytokine receptor-like factor that may negatively regulate cell cycle progression at the G0/G1 phase. Studies of the related rat protein suggest that it may regulate neuronal morphology and synaptic vesicle biogenesis. This gene is one of several genes located in the neurofibromatosis type I tumor suppressor region on the q arm of chromosome 17, a region that is…
17	56439372	rs111567716	3.88654e-05	1.1065	1.106 (1.054-1.161)	0.032 (0.008)	G	intron	A/G	RNF43	Ring finger protein 43	Broad expression in duodenum, colon and 24 other tissues, including skin, LN and BM. Significantly down-regulated in CL lesion compared to normal skin Padj 3.18E-08, LFC -0.766 (Novais).	The protein encoded by this gene is a RING-type E3 ubiquitin ligase and is predicted to contain a transmembrane domain, a protease-associated domain, an ectodomain, and a cytoplasmic RING domain. This protein is thought to negatively regulate Wnt signaling, and expression of this gene results in an increase in ubiquitination of frizzled receptors, an alteration in their subcellular distribution, …
18	29046967	rs3794925	1.1993e-05	0.948385	0.948 (0.926-0.971)	-0.033 (0.007)	C	intron	T/C	DSG3	Desmoglein 3	Restricted expression toward esophagus and skin. Not signficantly different CL lesion versus normal skin (Novais).	Adjacent to DSG2 on Chr18. DSG2 is significantly down-regulated in CL lesion compared to normal skin Padj 3.10E-08, LFC -1.56. This gene encodes a member of the desmoglein family and cadherin cell adhesion molecule superfamily of proteins. Desmogleins are calcium-binding transmembrane glycoprotein components of desmosomes, cell-cell junctions between epithelial, myocardial, and other cell types. …
18	33971821	rs114034960	1.39024e-05	0.812129	0.812 (0.739-0.892)	-0.033 (0.008)	A	intron	G/A	FHOD3	Formin homology 2 domain containing 3	Biased expression in heart, prostate and 10 other tissue; low skin, absent LN and BM. Mildly down CL lesion versus normal skin Padj 0.003, LFC -0.885 (Novais).	The protein encoded by this gene is a member of the diaphanous-related formins (DRF), and contains multiple domains, including GBD (GTPase-binding domain), DID (diaphanous inhibitory domain), FH1 (formin homology 1), FH2 (formin homology 2), and DAD (diaphanous auto-regulatory domain) domains. This protein is thought to play a role in actin filament polymerization in cardiomyocytes.
18	46766154	rs4939853	2.18056e-06	1.09047	1.09 (1.052-1.13)	0.036 (0.008)	G	intron	A/G	DYM	Dymeclin	Ubiquitous expression in thyroid, ovary and 25 other tissues including skin, lymph node and BM. Not different CL lesions versus normal skin (Novais).	Dymeclin, a protein which regulates Golgi-associated secretory pathways that are essential to endochondral bone formation during early development. This gene is also believed to play a role in early brain development. This gene is widely expressed in embryos and is particularly abundant in chodrocytes and brain tissues. It encodes a peripheral membrane protein which shuttles between the cytosol a…
18	52955675	rs8090418	5.70432e-06	0.909175	0.909 (0.873-0.947)	-0.035 (0.008)	T	intron	C/T	TCF4	Transcription factor 4	Ubiquitous expression in brain, fat and 24 other tissues including LN and skin, lower in BM. Not signficantly different CL lesion versus normal skin (Novais).	Transcription factor 4, a basic helix-loop-helix transcription factor. The encoded protein recognizes an Ephrussi-box ('E-box') binding site ('CANNTG') - a motif first identified in immunoglobulin enhancers. This gene is broadly expressed, and may play an important role in nervous system development. Defects in this gene are a cause of Pitt-Hopkins syndrome.
18	61598763	rs8084306	1.55951e-06	1.06827	1.068 (1.04-1.097)	0.038 (0.008)	C	intron	T/C	SERPINB10	Serpin family B member 10	Restricted expression toward BM; absent all other tissues. No expression CL lesions (Novais).	Serpin family B member 10, a member of the serpin peptidase inhibitor, clade B family and is found in a cluster of other similar genes on chromosome 18. The protein encoded by this gene appears to help control the regulation of protease functions during hematopoiesis.
19	42899414	rs10410995	2.81296e-05	0.918188	0.918 (0.882-0.956)	-0.033 (0.008)	A	upstream	T/A	CNFN	Cornifelin	Biased expression in esophagus and skin, absent all other tissues. No significant change in CL lesions compared to normal skin (Novais).	Cornifelin (CNFN) has been identified as a protein component of epidermal corneocytes. CNFN is a structural component of the cell adhesion system of differentiated keratinocytes in both epidermis and oral mucosa. PMID: 31129056.
19	45884480	-	2.11518e-05	0.8534	0.853 (0.793-0.918)	-0.032 (0.008)	A	intron	C/A	PPP1R13L	Protein phosphatase 1 regulatory subunit 13 like	Broad expression in skin (RPKM 27.0), placenta (RPKM 6.4) and 14 other tissues, absent LN and BM. Significantly downregulated in CL lesion compared to normal skin Padj 1.24E-07, LFC -1.56.	PPP1R13L is one of the most evolutionarily conserved inhibitors of p53 (TP53; MIM 191170) (OMIM).
19	55762225	rs3848610	4.92569e-06	0.835658	0.836 (0.774-0.903)	-0.035 (0.008)	G	intron	T/G	PPP6R1	Protein phosphatase 6 regulatory subunit 1	Broad expression in testis, lymph node, BM and 23 other tissues; lower in skin. Significantly upregulated in CL lesion compared to normal skin Padj 6.09E-07, LFC 0.767 (Novais).	Protein phosphatase 6 regulatory subunit 1. Protein phosphatase regulatory subunits, such as SAPS1 (=PPP6R1), modulate the activity of protein phosphatase catalytic subunits by restricting substrate specificity, recruiting substrates, and determining the intracellular localization of the holoenzyme. SAPS1 is a regulatory subunit for the protein phosphatase-6 catalytic subunit (PPP6C; MIM 612725) …
20	3648543	rs148626749	3.48286e-05	1.13189	1.132 (1.067-1.2)	0.031 (0.008)	C	downstream upstream	A/C	ADAM33	ADAM metallopeptidase domain 33	Broad expression in endometrium, gall bladder and 17 other tissues; low in LN and skin, absent in BM. No significant difference CL lesion versus normal skin (Novais).	This gene encodes a member of the ADAM (a disintegrin and metalloprotease domain) family. Members of this family are membrane-anchored proteins structurally related to snake venom disintegrins, and have been implicated in a variety of biological processes involving cell-cell and cell-matrix interactions, including fertilization, muscle development, and neurogenesis. This protein is a type I trans…
20	59903526	rs78803067	2.99821e-05	0.844791	0.845 (0.78-0.914)	-0.031 (0.008)	G	intron	C/G	CDH4	Cadherin 4	Biased expression in spleen, brain and 6 other tissues including skin; absent BM and LN. No difference CL lesion versus normal skin (Novais).	This gene is a classical cadherin from the cadherin superfamily. The encoded protein is a calcium-dependent cell-cell adhesion glycoprotein comprised of five extracellular cadherin repeats, a transmembrane region and a highly conserved cytoplasmic tail.
20	61440812	rs73317076	1.59328e-05	1.10035	1.1 (1.054-1.149)	0.033 (0.008)	C	intron	G/C	OGFR	Opioid growth factor receptor	Ubiquitous expression in spleen, lung and 25 other tissues, including skin, LN and BM. Significantly upregulated in CL lesion compared to normal skin Padj 2.58E-09, LFC 1.38 (Novais).	The protein encoded by this gene is a receptor for opioid growth factor (OGF), also known as [Met(5)]-enkephalin. OGF is a negative regulator of cell proliferation and tissue organization in a variety of processes. The encoded unbound receptor for OGF has been localized to the outer nuclear envelope, where it binds OGF and is translocated into the nucleus. PMID: 29307283 Modulation of the OGF-OGF…
21	47980913	rs2839325	3.7774e-05	0.955938	0.956 (0.936-0.977)	-0.032 (0.008)	A	intron	G/A	DIP2A	Disco interacting protein 2 homolog A	Ubiquitous expression in spleen, prostate and 25 other tissues including skin, LN and BM. Not significantly different CL lesion versus normal skin for 4/5 probes on the chip (Novais).	The protein encoded by this gene may be involved in axon patterning in the central nervous system.
21	48027177	rs13047696	1.69309e-05	1.05256	1.053 (1.028-1.077)	0.034 (0.008)	G	upstream	A/G	S100B	S100 calcium binding protein B	Biased expression in brain, fat and 2 other tissues; absent skin, LN and BM. Not different CL lesions versus normal skin (Novais).	The protein encoded by this gene is a member of the S100 family of proteins containing 2 EF-hand calcium-binding motifs. S100 proteins are localized in the cytoplasm and/or nucleus of a wide range of cells, and involved in the regulation of a number of cellular processes such as cell cycle progression and differentiation.
22	51038824	rs1239627205	3.0655e-06	1.08566	1.086 (1.049-1.124)	0.036 (0.008)	T	upstream downstream	C/T	MAPK8IP2 CHKB	CHKB choline kinase beta	Ubiquitous expression in spleen (RPKM 35.8), lymph node (RPKM 28.9) and 25 other tissues, including skin and BM. Upregulated CL lesion versus normal skin Padj 2.60E-05, LFC 0.496 (Novais).	CHKB choline kinase beta, Choline kinase (CK) and ethanolamine kinase (EK) catalyze the phosphorylation of choline/ethanolamine to phosphocholine/phosphoethanolamine. This is the first enzyme in the biosynthesis of phosphatidylcholine/phosphatidylethanolamine in all animal cells. The highly purified CKs from mammalian sources and their recombinant gene products have been shown to have EK activity…
											MAPK8IP2 mitogen-activated protein kinase 8 interacting protein 2	Biased expression in brain (RPKM 21.8), adrenal (RPKM 2.8) and 2 other tissues, but NOT skin, BM or lymph nodes. Not different CL lesion versus normal skin (Novais).	MAPK8IP2 mitogen-activated protein kinase 8 interacting protein 2, a scaffold protein that is thought to be involved in the regulation of the c-Jun amino-terminal kinase signaling pathway. This protein has been shown to interact with and regulate the activity of MAPK8/JNK1 and MAP2K7/MKK7 kinases.
22	51059874	rs75395540	2.50058e-05	1.07109	1.071 (1.037-1.106)	0.032 (0.007)	A	downstream	T/A	ARSA	Arylsulfatase A	Ubiquitous expression in testis (RPKM 9.9), spleen (RPKM 8.9) and 25 other tissues, including skin, LN and BM. Upregulated CL lesion versus normal skin Padj 3.73E-05, LFC 0.702 (Novais).	Also downstream of MAPK8IP2. The ARSA protein encoded by this gene hydrolyzes cerebroside sulfate to cerebroside and sulfate. Defects in this gene lead to metachromatic leucodystrophy (MLD), a progressive demyelination disease which results in a variety of neurological symptoms and ultimately death. Also associated with end stage renal disease.
